# The dynamics of barrier loci recruitment along a continuum of divergence in the context of gene flow

**DOI:** 10.64898/2026.01.07.698084

**Authors:** Marjolaine Rousselle, Julie Jaquiéry, Jean Peccoud, Lucie Mieuzet, Frédérique Mahéo, Fabrice Legeai, Renaud Vitalis, Emmanuelle Jousselin, Jean-Christophe Simon, Mathieu Gautier, Carole M. Smadja

## Abstract

Understanding how reproductive isolation (RI) evolves in the context of gene flow is central to explaining how new species arise. Theory predicts that the accumulation of barrier loci depends on the interplay between divergent selection, recombination, and genomic architecture. However, empirical tests that track these processes across multiple stages of divergence within species remain scarce. The pea aphid complex, which comprises sympatric host-specialised biotypes spanning a continuum of divergence, provides a powerful opportunity to examine how ecological adaptation drives reproductive isolation despite ongoing gene flow. Using whole-genome sequencing data from 13 sympatric European biotypes, we constructed a dense, reference-anchored view of genomic divergence that controls for shared genetic background and recombination landscape. Joint analyses of genetic differentiation, absolute divergence, genetic diversity, recombination, and introgression rates reveal a consistent signature of divergence with gene flow and enable robust identification of barrier loci. Across the divergence continuum, RI is highly polygenic, but barrier loci are clustered and enriched in low-recombination regions and large chromosomal rearrangements, which are expected to strengthen linkage disequilibrium and promote the coupling of barrier effects. While genome-wide differentiation and the number of barrier loci increase gradually with divergence, differentiation within barrier loci displays patterns consistent with non-continuous dynamics, which could reflect threshold effects predicted by theory. Barrier loci contain excesses of salivary effector, detoxification and chemosensory genes, highlighting their central role in host plant specialisation and RI. The representation of these gene categories varies across divergence levels, and some loci are shared among independent biotype comparisons, suggesting common functional routes to specialisation via parallel evolution or introgression. Together, our results provide a comprehensive view of the genomic architecture and evolutionary dynamics underlying speciation with gene flow, illustrating how tightly linked, polygenic architectures can facilitate adaptation and diversification in natural populations.
