## Supplementary_tables for "The dynamics of barrier loci recruitment along a continuum of divergence in the context of gene flow": S3_Table_barrier_enrichment_results.xlsx

### Sheet: enrichment_results_continuum_pa
bin_id	chrom	bin_start	bin_end	pval_raw_Tp.Ov	pval_adj_Tp.Ov	n_barrier_Tp.Ov	pval_raw_Tp.Ms	pval_adj_Tp.Ms	n_barrier_Tp.Ms	pval_raw_Tp.Vc	pval_adj_Tp.Vc	n_barrier_Tp.Vc	pval_raw_Tp.Ml	pval_adj_Tp.Ml	n_barrier_Tp.Ml	pval_raw_Tp.Lc	pval_adj_Tp.Lc	n_barrier_Tp.Lc	pval_raw_Tp.Mo	pval_adj_Tp.Mo	n_barrier_Tp.Mo	pval_raw_Tp.Sv	pval_adj_Tp.Sv	n_barrier_Tp.Sv	pval_raw_Tp.Ps	pval_adj_Tp.Ps	n_barrier_Tp.Ps	pval_raw_Tp.Cs	pval_adj_Tp.Cs	n_barrier_Tp.Cs	pval_raw_Tp.Os	pval_adj_Tp.Os	n_barrier_Tp.Os	pval_raw_Tp.Gt	pval_adj_Tp.Gt	n_barrier_Tp.Gt	pval_raw_Tp.Lp	pval_adj_Tp.Lp	n_barrier_Tp.Lp	nb_pairs_sharing_significant_bin
chr1:0-14999999	chr1	0	14999999	9.999e-05	0.000719928	20	9.999e-05	0.00119988	42	9.999e-05	0.00089991	49	9.999e-05	0.00119988	31	9.999e-05	0.000719928	39	9.999e-05	0.00119988	22	9.999e-05	0.00089991	34	9.999e-05	0.00089991	45	9.999e-05	0.00089991	35	9.999e-05	0.00119988	43	9.999e-05	0.00089991	36	0.992701	1	19	11
chr1:1.5e+07-29999999	chr1	15000000	29999999	9.999e-05	0.000719928	17	0.835516	1	4	0.507349	1	7	9.999e-05	0.00119988	150	9.999e-05	0.000719928	32	0.00209979	0.0188981	14	9.999e-05	0.00089991	176	9.999e-05	0.00089991	186	0.168583	0.758624	11	9.999e-05	0.00119988	99	0.924608	1	5	9.999e-05	0.000514234	138	8
chr1:3e+07-44999999	chr1	30000000	44999999	0.154185	0.538964	9	9.999e-05	0.00119988	31	0.00089991	0.00539946	16	9.999e-05	0.00119988	129	9.999e-05	0.000719928	24	9.999e-05	0.00119988	24	9.999e-05	0.00089991	110	9.999e-05	0.00089991	133	0.0136986	0.0821918	15	0.975902	1	5	0.970603	1	4	0.0905909	0.362364	38	7
chr1:4.5e+07-59999999	chr1	45000000	59999999	1	1	0	1	1	0	1	1	0	1	1	0	1	1	0	1	1	0	1	1	0	1	1	0	1	1	0	1	1	0	1	1	0	1	1	0	0
chr1:6e+07-74999999	chr1	60000000	74999999	1	1	0	0.9966	1	1	1	1	0	1	1	0	1	1	0	1	1	0	1	1	0	1	1	0	0.987001	1	3	1	1	0	0.928007	1	5	1	1	0	0
chr1:7.5e+07-89999999	chr1	75000000	89999999	1	1	0	1	1	0	1	1	0	1	1	0	1	1	0	1	1	0	1	1	0	1	1	0	1	1	0	1	1	0	1	1	0	9.999e-05	0.000514234	82	1
chr1:9e+07-104999999	chr1	90000000	104999999	1	1	0	1	1	0	1	1	0	1	1	0	1	1	0	1	1	0	1	1	0	1	1	0	1	1	0	1	1	0	1	1	0	0.876012	1	25	0
chr1:1.05e+08-119999999	chr1	105000000	119999999	1	1	0	1	1	0	1	1	0	1	1	0	1	1	0	1	1	0	1	1	0	1	1	0	1	1	0	1	1	0	1	1	0	1	1	3	0
chr1:1.2e+08-134999999	chr1	120000000	134999999	1	1	0	1	1	0	1	1	0	1	1	0	1	1	0	1	1	0	1	1	0	1	1	0	0.673733	1	7	1	1	0	0.992501	1	3	1	1	14	0
chr1:1.35e+08-149999999	chr1	135000000	149999999	0.737326	1	5	0.839516	1	4	0.807519	1	5	1	1	0	0.930107	1	4	0.813619	1	4	1	1	1	1	1	0	0.0125987	0.0821918	15	0.29667	1	12	0.138886	0.714271	12	0.00029997	0.00134987	51	1
chr1:1.5e+08-164550000	chr1	150000000	164550000	9.999e-05	0.000719928	33	0.0559944	0.287971	10	9.999e-05	0.00089991	23	0.9994	1	3	9.999e-05	0.000719928	36	0.00389961	0.0280772	13	0.9992	1	4	1	1	2	9.999e-05	0.00089991	28	0.00029997	0.00269973	22	9.999e-05	0.00089991	53	9.999e-05	0.000514234	202	8
chr2:1e+05-15099999	chr2	100000	15099999	0.164684	0.538964	9	0.0157984	0.113749	12	0.00019998	0.00143986	18	0.90081	1	8	0.308669	1	9	0.0118988	0.0611939	12	9.999e-05	0.00089991	43	9.999e-05	0.00089991	70	9.999e-05	0.00089991	36	0.0421958	0.30381	16	9.999e-05	0.00089991	29	0.721328	1	28	5
chr2:15100000-30099999	chr2	15100000	30099999	0.0873913	0.368763	10	1	1	0	0.9994	1	1	1	1	1	0.934707	1	4	0.0254975	0.114739	11	1	1	0	1	1	0	0.674433	1	7	0.538346	1	10	0.0428957	0.257374	14	9.999e-05	0.000514234	90	1
chr2:30100000-45099999	chr2	30100000	45099999	0.998	1	1	0.0312969	0.187781	11	0.671233	1	6	0.979102	1	6	0.860814	1	5	0.486751	1	6	1	1	2	1	1	2	0.958004	1	4	0.409759	1	11	0.974703	1	4	9.999e-05	0.000514234	76	1
chr2:45100000-60099999	chr2	45100000	60099999	1	1	0	1	1	0	1	1	0	1	1	0	1	1	0	1	1	0	1	1	0	1	1	0	1	1	0	1	1	0	1	1	0	1	1	0	0
chr2:60100000-75099999	chr2	60100000	75099999	1	1	0	1	1	0	1	1	0	1	1	0	1	1	0	1	1	0	1	1	0	1	1	0	1	1	0	1	1	0	1	1	0	1	1	0	0
chr2:75100000-90099999	chr2	75100000	90099999	1	1	0	1	1	0	1	1	0	1	1	0	1	1	0	1	1	0	1	1	3	1	1	0	1	1	0	1	1	0	1	1	0	1	1	0	0
chr2:90100000-105099999	chr2	90100000	105099999	0.9987	1	1	0.932807	1	3	1	1	0	0.998	1	4	0.307269	1	9	1	1	0	1	1	2	1	1	0	1	1	0	0.546045	1	10	0.615738	1	8	0.9996	1	15	0
chr2:105100000-120099999	chr2	105100000	120099999	9.999e-05	0.000719928	39	9.999e-05	0.00119988	39	9.999e-05	0.00089991	41	0.00339966	0.0305969	22	9.999e-05	0.000719928	34	9.999e-05	0.00119988	48	0.571943	1	13	0.974203	1	8	9.999e-05	0.00089991	47	9.999e-05	0.00119988	56	9.999e-05	0.00089991	62	9.999e-05	0.000514234	131	10
chr2:120100000-126550000	chr2	120100000	126550000	9.999e-05	0.000719928	11	0.0129987	0.113749	7	9.999e-05	0.00089991	11	0.130487	0.939506	8	0.0967903	0.497779	6	0.0907909	0.363164	5	0.209179	1	8	0.984502	1	2	0.125287	0.644336	6	0.255674	1	6	0.880612	1	2	9.999e-05	0.000514234	65	3
chr3:1e+05-15099999	chr3	100000	15099999	0.00739926	0.0443956	13	0.519948	1	6	0.355964	1	8	0.981202	1	6	0.60474	1	7	1	1	0	0.9998	1	3	0.9982	1	5	0.672233	1	7	0.783822	1	8	0.931607	1	5	1	1	2	1
chr3:15100000-30099999	chr3	15100000	30099999	0.0848915	0.368763	10	0.124088	0.558394	9	0.510849	1	7	0.949705	1	7	0.606939	1	7	0.20198	0.727127	8	0.960504	1	8	0.946605	1	9	0.260074	0.938786	10	0.414659	1	11	0.0236976	0.170623	15	1	1	2	0
chr3:30100000-42450000	chr3	30100000	42450000	0.992701	1	1	0.955204	1	2	0.922408	1	3	0.9967	1	3	1	1	0	0.949005	1	2	0.9961	1	4	0.9999	1	2	0.318668	1	8	0.965803	1	4	0.693631	1	6	1	1	0	0
chrX:0-14999999	chrX	0	14999999	0.740226	1	5	0.980702	1	2	0.231977	1	9	0.9996	1	3	1	1	0	1	1	0	0.994201	1	6	0.9997	1	4	1	1	0	1	1	0	1	1	0	1	1	7	0
chrX:1.5e+07-29999999	chrX	15000000	29999999	0.9973	1	1	0.69843	1	5	0.357364	1	8	1	1	2	1	1	0	1	1	0	1	1	2	1	1	0	0.679132	1	7	1	1	0	0.928007	1	5	0.9963	1	18	0
chrX:3e+07-44999999	chrX	30000000	44999999	0.584042	1	6	0.9974	1	1	1	1	0	0.9997	1	2	0.939706	1	4	0.919208	1	3	0.993201	1	6	1	1	1	1	1	0	1	1	1	1	1	0	0.9998	1	14	0
chrX:4.5e+07-59999999	chrX	45000000	59999999	0.9982	1	1	1	1	0	1	1	0	1	1	0	0.938206	1	4	0.818818	1	4	1	1	0	1	1	0	1	1	0	0.869113	1	7	0.991701	1	3	1	1	9	0
chrX:6e+07-74999999	chrX	60000000	74999999	0.265573	0.79672	8	0.982402	1	2	1	1	0	0.948605	1	7	0.592641	1	7	1	1	0	0.983902	1	7	1	1	3	0.89841	1	5	0.972503	1	5	0.862014	1	6	1	1	6	0
chrX:7.5e+07-89999999	chrX	75000000	89999999	1	1	0	0.981302	1	2	0.993301	1	2	0.9997	1	3	0.9995	1	1	0.810319	1	4	0.9984	1	5	1	1	3	0.950905	1	4	1	1	1	1	1	0	1	1	0	0
chrX:9e+07-104999999	chrX	90000000	104999999	1	1	0	1	1	0	1	1	0	1	1	0	1	1	0	1	1	0	0.992001	1	6	1	1	0	0.260774	0.938786	10	0.9999	1	1	1	1	0	1	1	0	0
chrX:1.05e+08-119999999	chrX	105000000	119999999	1	1	0	1	1	0	1	1	0	1	1	0	1	1	0	1	1	0	1	1	0	1	1	0	1	1	0	1	1	0	1	1	0	1	1	0	0
chrX:1.2e+08-134999999	chrX	120000000	134999999	0.0921908	0.368763	10	0.364664	1	7	0.141186	0.726099	10	0.978902	1	6	0.0349965	0.209979	13	0.0110989	0.0611939	12	0.785921	1	11	0.974103	1	8	0.987801	1	3	0.778722	1	8	0.930907	1	5	1	1	2	0
chrX:1.35e+08-149999999	chrX	135000000	149999999	1	1	0	1	1	0	0.967203	1	3	1	1	0	0.943306	1	4	1	1	0	1	1	2	1	1	0	1	1	0	0.9978	1	3	0.925307	1	5	1	1	9	0
chrX:1.5e+08-164999999	chrX	150000000	164999999	1	1	0	1	1	0	0.913709	1	4	1	1	0	0.9952	1	2	1	1	0	1	1	2	1	1	2	0.997	1	2	0.9981	1	3	0.988901	1	3	1	1	1	0
chrX:1.65e+08-179999999	chrX	165000000	179999999	1	1	0	1	1	0	1	1	0	1	1	0	1	1	0	1	1	0	1	1	0	1	1	0	1	1	0	1	1	0	1	1	0	1	1	0	0
chrX:1.8e+08-182700000	chrX	180000000	182700000	1	1	0	1	1	0	1	1	0	1	1	0	1	1	0	1	1	0	1	1	0	1	1	0	1	1	0	1	1	0	1	1	0	1	1	0	0
